# Tumor-associated stroma shapes the spatial tumor immune microenvironment of primary Ewing sarcomas

**DOI:** 10.1101/2025.01.31.635996

**Authors:** Christopher Kuo, Krinio Giannikou, Nuoya Wang, Mikako Warren, Andrew Goodspeed, Nick Shillingford, Masanori Hayashi, Micha Sam Brickman Raredon, James F. Amatruda

## Abstract

To date, few studies have detailed the tumor microenvironment (TME) of Ewing sarcoma (EwS). The TME has a vital role in cancer survival and progression with implications in drug resistance and immune escape. By performing spatially resolved transcriptomic analysis of primary treatment-naïve EwS samples, we discovered greater stromal enrichment in localized EwS tumors compared to metastatic EwS tumors. Through spatial ligand-receptor analysis, we show that the stromal enriched regions harbor unique extracellular matrix related cytokines, immune recruitment and proinflammatory microenvironmental signals, implying EwS stroma may play an anti-tumorigenic role by acting as an immune recruitment center. All EwS tumors expressed pro-tumorigenic MIF-CD74 immune signaling, suggesting a potential immune-evasive mechanism and immunotherapy target. Our findings provide insight into tumor cell/stromal cell interactions in EwS and serve as a valuable resource for further investigations in the tumor immune microenvironment of EwS.
