## Supplementary Tables for "Tumor-associated stroma shapes the spatial tumor immune microenvironment of primary Ewing sarcomas"

### Sheet: Table S1
Table S1: Visium QC
		Fraction of RNA read bases with Q-score >=30 is low				Sequencing							Mapping			Spots
	DV200	Value (<65% cut off)	Number of Spots Under Tissue	Mean Reads per Spot	Median Genes per Spot	Number of Reads	Valid Barcodes	Valid UMIs	Sequencing Saturation	Q30 Bases in Barcode	Q30 Bases in Probe Read	Q30 Bases in UMI	Reads Mapped to Probe Set	Reads Mapped Confidently to Probe Set	Reads Mapped Confidently to the Filtered Probe Set	Fraction Reads in Spots Under Tissue	Mean Reads per Spot	Mean Reads Under Tissue per Spot	Median UMI Counts per Spot	Median Genes per Spot	Genes Detected
4064	30-50%	0.628	1681	38133	581	64101686	0.977	1	0.917	0.932	0.628	0.894	0.973	0.947	0.661	0.556	38133	20205	954	581	16851
4512	50-70%	0.639	1437	56197	1167	80755146	0.981	1	0.918	0.931	0.639	0.893	0.984	0.974	0.788	0.814	56197	44586	1856	1167	15942
4523	50-70%	0.626	1792	38602	3214	69173908	0.984	1	0.702	0.932	0.626	0.892	0.991	0.985	0.734	0.777	38602	29491	6495	3214	17250
4531	50-70%	0.645	2754	18843	2895	51892828	0.984	1	0.66	0.934	0.645	0.895	0.992	0.975	0.759	0.92	18843	16958	5442	2895	16408
4539	30-50%	0.623	1965	34010	1997	66830596	0.984	1	0.85	0.962	0.623	0.926	0.991	0.982	0.739	0.853	34010	28450	3593	1997	15660
4550	50-70%	0.619	1367	85068	5739	116287443	0.986	1	0.679	0.963	0.619	0.927	0.992	0.989	0.803	0.74	85068	61999	15126	5739	17789
4556	50-70%	0.623	2211	50143	3171	110867212	0.985	1	0.717	0.961	0.623	0.925	0.992	0.984	0.783	0.766	50143	37771	6359	3171	17164
4559	50-70%	0.621	1438	53869	5382	77462929	0.985	1	0.653	0.961	0.621	0.925	0.992	0.988	0.793	0.831	53869	44064	13049	5382	17538
4521	50-70%	NA	1118	213402	7559	238583898	0.984	1	0.758	0.959	0.674	0.951	0.987	0.979	0.744	0.738	213402	154292	30398	7559	17766
4564	>70%	NA	1940	90062	6170	174720267	0.985	1	0.727	0.959	0.678	0.951	0.986	0.854	0.68	0.937	90062	78390	18153	6170	16824
4554	50-70%	NA	406	131939	630	53567080	0.961	1	0.971	0.967	0.676	0.959	0.938	0.795	0.261	0.658	131939	72292	1974	630	17445
4557	50-70%	0.403	349	176668	5743	61657123	0.983	1	0.724	0.968	0.651	0.959	0.99	0.981	0.777	0.403	176668	69585	14850	5743	17446
4582	30-50%	0.583	2083	75842	903	157979634	0.935	1	0.97	0.976	0.583	0.98	0.891	0.784	0.595	0.95	75842	62923	1287	903	15607
4577	50-70%	0.588	1993	64042	1987	127636572	0.96	1	0.926	0.976	0.588	0.98	0.934	0.847	0.649	0.941	64042	56539	3369	1978	16151
4578	>70%	0.588	2538	47156	1100	119680712	0.972	1	0.945	0.975	0.588	0.98	0.97	0.951	0.756	0.979	47156	44324	1500	1100	15016
4553	30-50%	0.588	2023	74585	604	150885967	0.966	1	0.984	0.975	0.588	0.979	0.952	0.87	0.657	0.96	74.585	66404	829	604	14803

### Sheet: Table S2.1
Table S2: Akoya Reagents and panel run
Antibody	Clone	Supplier	Cat. No
NKX2-2	NX2/294	Abcam	AB212686
TGFB1	TB21	Invitrogen	MA1-21595
NT5E	D7F9A	Cell Signaling	87661SF
MIF	EPR18149-128	Abcam	AB226166
VISTA	D1L2G	Cell Signaling	82119SF
CD99	EPR3097Y	Abcam	AB247410
PNAD	MECA-79R	Novus	NBP2-78792SS
HSPG2	EPR28345-62	Abcam	AB315241
HS3ST4	712010	Invitrogen	MA5-24332
CXCR4	Rpolyclonal	Novus	NBP1-77067
CD206	E2L9N	Cell Signaling	49243SF
CD74	D5N3I	Cell Signaling	95154SF
Akoya PN	Phenocycler Antibodies
4450088	Anti-Hu EpCAM(AKYP0119)-BX091—Alexa Fluor™ 750 for PhenoCycler
4450078	Anti-Hu CD79a(AKYP0109)-BX090—Alexa Fluor™ 750 for PhenoCycler
4450049	Anti-Hu SMA(AKYP0081)-BX013—Alexa Fluor™ 750 for PhenoCycler
4550122	Anti-Hu Collagen IV(AKYP0083)-BX042—Alexa Fluor™ 647 for PhenoCycler

### Sheet: Table S2.2
Table S2: Akoya Reagents and panel run
INCUBATIONS, last 10 min of dewaxing done at 65C
dewax in 60C dry oven				duration		blocking
start		17:05		15:33:00.029000		start		11:36
stop		8:38				stop		12:06
slides in xylene		8:38
duration 0:30:00			Ab cocktail made at				11:54
			Ab incubation				duration
			start		12:19		03:11:59.971000
			stop		15:31
			Slides in storage buffer at				16:41
Runs in 4 batches	9/25/2024 at 3:06:00 PM		9/26/2024 at 7:00:00 PM		9/28/2024 at 12:47:00 AM		09/30/24 at 3:00:00 PM- rerun 1+2
Panel delived along with service request 09/17/24, new lots in orange highlight
Date/Lot		Barcode		Marker		Clone		Detect or Dye	Akoya Cat#	Ab dilution	exposure	marker	Barcode	source
B360631		BX001		CD31		EP3095		AF750	4450017	200	280	CD31	BX001	Core
2024-05-09		BX002		NKX2-2				ATTO55	Custom	100	380	NKX2-2	BX002	Custom (PI)
B360688		BX003		CD4		EPR6855		AF647	4550112	200	150	CD4	BX003	Core
2022-11-30		BX005		WGA		xxxxx		ATTO55	custom	75	180	WGA	BX005	Core
2024-06-04		BX006		VISTA				AF647	custom	300	380	VISTA	BX006	Custom (PI)
B356690		BX007		CD20		L26		AF750	4450018	200	80	CD20	BX007	Core
2024-06-04		BX010		CD99				AF750	Custom	100	180	CD99	BX010	Custom (PI)
###############		BX013		SMA				AF750		200	150	SMA	BX013	AKOYA (PI)
2022-10-31		BX014		HLA-ABC		EMR8-5		ATTO55	custom	400	140	HLA-ABC	BX014	Core
B346358		BX015		CD68		KP1		AF647	4550113	700	60	CD68	BX015	Core
B353004		BX016		CD66		ASL-32		AF647	4550001	350	75	CD66	BX016	Core
B354174		BX017		CD45RO		UCHL1		ATTO55	4250023	200	380	CD45RO	BX017	Core
B355474		BX019		Pan CtK		AE-1/AE-3		AF750	4450020	200	55	Pan CtK	BX019	Core
2024-05-09		BX020		TGFB				ATTO55	Custom	100	100	TGFB	BX020	Custom (PI)
2024-06-04		BX021		PNAD				AF647	Custom	400	380	PNAD	BX021	Custom (PI)
B353005		BX022		Vimentin		091D3		AF750	4450050	400	45	Vimentin	BX022	Core
2023-02-02		BX023		CD11b		EPR1344		ATTO55	custom	300	180	CD11b	BX023	Core
B365463		BX024		CD11c		118/A5		AF647	4550114	200	275	CD11c	BX024	Core
2024-06-04		BX025		HSPG2				AF750	Custom	100	350	HSPG2	BX025	Custom (PI)
B355600		BX026		CD8		C8/144B		ATTO55	4250012	200	180	CD8	BX026	Core
2024-06-06		BX027		HS3ST4				AF647	Custom	200	300	HS3ST4	BX027	Custom (PI)
2557-08-08		BX028		CD56		CAL53		AF647	4250087	200	250	CD56	BX028	Core
2024-05-09		BX029		NT5E				ATTO55	Custom	250	400	NT5E	BX029	Custom (PI)
B350901		BX031		FoxP3		236A/E7		AF647	4550071	200	275	FoxP3	BX031	Core
2024-06-06		BX032		CXCR4				ATO550	Custom	250	300	CXCR4	BX032	Custom (PI)
0223L730		BX033		HLA-DR		?		AF750	4550118	200	150	HLA-DR	BX033	Core
B352854		BX036		PCNA		PC10		AF647	4550124	200	50	PCNA	BX036	Core
B354790		BX037		CD14		EPR3653		ATTO55	4450047	200	140	CD14	BX037	Core
2024-08-29		BX040		Na+K+ATP		EP1845Y		AF750	custom	100	220	Na+K+ATPase	BX040	Core
B340126		BX041		Granzyme		D6E9W		ATTO55	4250055	200	160	Granzyme	BX041	Core
B403451		BX042		Collagen 4				AF647		200	150	Collagen 4	BX042	AKOYA (PI)
B358626		BX045		CD3e		EP449E		AF647	4550119	200	220	CD3e	BX045	Core
B344470		BX046		PD1		D4W2J		AF647	4550038	200	160	PD1	BX046	Core
B350899		BX047		Ki67		B56		ATTO55	4250019	200	150	Ki67	BX047	Core
2023-03-02		BX050		CD163		EDHu-1		AF647	custom	200	70	CD163	BX050	Core
2024-05-09		BX052		MIF				ATTO55	Custom	100	180	MIF	BX052	Custom (PI)
2024-06-06		BX054		CD206				AF647	Custom	200	180	CD206	BX054	Custom (PI)
2024-06-06		BX055		CD74				ATO550	Custom	200	125	CD74	BX055	Custom (PI)
B349303		BX067		PDL1		73-10		AF647	4550072	200	200	PDL1	BX067	Core
		BX088		HLA-E				AF647		200	150	HLA-E	BX088	AKOYA (PI)
###############		BX090		CD79A				AF750		200	150	CD79A	BX090	AKOYA (PI)
###############		BX091		EpCAM				AF750		200	150	EpCAM	BX091	AKOYA (PI)
Prepare <1200µl of BLOCKING BUFFER
blocking buffer		volume/2 00µl		6 slides		5.2 slides
Staining Buffer		181		1086		941.2
N Blocker		4.75		28.5		24.7
G Blocker		4.75		28.5		24.7
J Blocker		4.75		28.5		24.7
S Blocker		4.75		28.5		24.7
Total		200		1200		1040
New lots in orange highlight
Date/Lot		Barcode		Marker		Akoya Cat#		pre dilutio	Ab dilution	µl for 1200µl cocktail	Marker	Barcode	Detector Dye	exposure
B360631		BX001		CD31		4450017		1	200	6	CD31	BX001	AF750	280
2024-05-09		BX002		NKX2-2		Custom		1	100	12	NKX2-2	BX002	ATTO550	380
B360688		BX003		CD4		4550112		1	200	6	CD4	BX003	AF647	150
2022-11-30		BX005		WGA		custom		1	60	20	WGA	BX005	ATTO550	180
2024-06-04		BX006		VISTA		custom		1	300	4	VISTA	BX006	AF647	380
B356690		BX007		CD20		4450018		1	200	6	CD20	BX007	AF750	80
2024-06-04		BX010		CD99		Custom		1	100	12	CD99	BX010	AF750	180
###############		BX013		SMA				1	200	6	SMA	BX013	AF750	150
2022-10-31		BX014		HLA-ABC		custom		1	400	3	HLA-ABC	BX014	ATTO550	140
B346358		BX015		CD68		4550113		1	700	1.71	CD68	BX015	AF647	60
B353004		BX016		CD66		4550001		1	350	3.43	CD66	BX016	AF647	75
B354174		BX017		CD45RO		4250023		1	200	6	CD45RO	BX017	ATTO550	380
B355474		BX019		Pan CtK		4450020		1	200	6	Pan CtK	BX019	AF750	55
2024-05-09		BX020		TGFB		Custom		1	100	12	TGFB	BX020	ATTO550	100
2024-06-04		BX021		PNAD		Custom		1	400	3	PNAD	BX021	AF647	380
B353005		BX022		Vimentin		4450050		1	400	3	Vimentin	BX022	AF750	45
2023-02-02		BX023		CD11b		custom		1	300	4	CD11b	BX023	ATTO550	180
B365463		BX024		CD11c		4550114		1	200	6	CD11c	BX024	AF647	275
2024-06-04		BX025		HSPG2		Custom		1	100	12	HSPG2	BX025	AF750	350
B355600		BX026		CD8		4250012		1	200	6	CD8	BX026	ATTO550	180
2024-06-06		BX027		HS3ST4		Custom		1	200	6	HS3ST4	BX027	AF647	300
2557-08-08		BX028		CD56		4250087		1	200		CD56	BX028	AF647	250
2024-05-09		BX029		NT5E		Custom		1	250	4.8	NT5E	BX029	ATTO550	400
B350901		BX031		FoxP3		4550071		1	200	6	FoxP3	BX031	AF647	275
2024-06-06		BX032		CXCR4		Custom		1	250	4.8	CXCR4	BX032	ATO550	300
0223L730		BX033		HLA-DR		4550118		1	200	6	HLA-DR	BX033	AF750	150
B352854		BX036		PCNA		4550124		1	200	6	PCNA	BX036	AF647	50
B354790		BX037		CD14		4450047		1	200	6	CD14	BX037	ATTO550	140
2024-08-29		BX040		Na+K+ATP		custom		1	100	12	Na+K+ATPase	BX040	AF750	220
B340126		BX041		Granzyme		4250055		1	200	6	Granzyme	BX041	ATTO550	160
B403451		BX042		Collagen 4				1	200	6	Collagen 4	BX042	AF647	150
B358626		BX045		CD3e		4550119		1	200	6	CD3e	BX045	AF647	220
B344470		BX046		PD1		4550038		1	200	6	PD1	BX046	AF647	160
B350899		BX047		Ki67		4250019		1	200	6	Ki67	BX047	ATTO550	150
2023-03-02		BX050		CD163		custom		1	200	6	CD163	BX050	AF647	70
2024-05-09		BX052		MIF		Custom		1	100	12	MIF	BX052	ATTO550	180
2024-06-06		BX054		CD206		Custom		1	200	6	CD206	BX054	AF647	180
2024-06-06		BX055		CD74		Custom		1	200	6	CD74	BX055	ATO550	125
B349303		BX067		PDL1		4550072		1	200	6	PDL1	BX067	AF647	200
		BX088		HLA-E				1	200	6	HLA-E	BX088	AF647	150
###############		BX090		CD79A				1	200	6	CD79A	BX090	AF750	150
###############		BX091		EpCAM				1	200	6	EpCAM	BX091	AF750	150
										273.74	% blocking 77%
										926.26
total Ab blocking sum 1200.00
