## Supplementary material for "Tumor-associated stroma shapes the spatial tumor immune microenvironment of primary Ewing sarcomas": Table 1

### Sheet: Sheet1
Table 1: Clinical Features of Spatial Transcriptomics Ewing sarcoma tumor samples
Tumor ID	Age at Diagnosis	Sex	Primary Tumor Location	Soft Tissue or Bone	Localized or Metastatic at Diagnosis	Fusion Gene	Vital Status
EwS 4064	13 years	M	Right Scapula	Bone	Metastatic	EWSR1-FLI1	Had disease progression and passed
EwS 4512	18 years	M	Left Gluteal	Soft tissue	Metastatic	EWSR1-FLI1	Relapsed and passed
EwS 4523	4 years	M	Thoracic Paraspinal	Bone	Metastatic	EWSR1-FLI1	Had disease progression and passed
EwS 4521	17 years	M	Anterior chest wall	Bone	Metastatic	EWSR1-ERG	Had disease progression and passed
EwS 4577	19 years	F	Right Arm	Soft Tissue	Metastatic	EWSR1-FLI1	In remission
EwS 4578	10 years	M	Pelvic	Soft Tissue	Metastatic	EWSR1-FLI1	Relapsed now in therapy
EwS 4531	5 months	F	Right Chest	Soft Tissue	Localized	EWSR1-ERG	In remission *lost to follow up
EwS 4539	10 years	F	Left Maxilla	Bone	Localized	EWSR1-FLI1	In remission
EwS 4550	7 years	F	Right Neck	Soft tissue	Localized	EWSR1-FLI1	In remission *hx of AML
EwS 4556	6 years	M	Right Calvarium	Bone	Localized	EWSR1-ERG	In remission
EwS 4559	7 years	F	Left Femur	Bone	Localized	EWSR1-FLI1	Relapsed and passed
EwS 4557	6 years	F	Right Pelvis	Bone	Localized	EWSR1-FLI1	In remission
EwS 4554	11 years	M	Right Rib	Bone	Localized	EWSR1-FLI1	Had recurrent disease shortly after end of therapy and progressed and passed
EwS 4564	4 years	M	Scalp	Soft Tissue	Localized	EWSR1-FLI1	In remission
EwS 4582	15 years	M	Chest wall	Bone	Localized	EWSR1-FLI1	Relapsed currently in therapy
EwS 4553	2 years	F	Right temporal bone	Bone	Localized	EWSR1-FLI1	4 relapses currently in therapy
