## Supplementary material for "Tumor-associated stroma shapes the spatial tumor immune microenvironment of primary Ewing sarcomas": Table 2

### Sheet: Table 2
Table 2: Differentially expressed genes in localized Ewing sarcoma and Metastatic Ewing sarcoma
	p_val	avg_log2FC	pct.1	pct.2	p_val_adj	cluster	gene
ZIM2	0	0.806262	0.458	0.208	0	localized	ZIM2
PEG3	0	0.801845	0.452	0.204	0	localized	PEG3
POSTN	0	0.728873	0.564	0.212	0	localized	POSTN
DCN	0	0.669045	0.7	0.284	0	localized	DCN
COL6A3	0	0.657276	0.681	0.286	0	localized	COL6A3
COL1A2	0	0.646224	0.912	0.515	0	localized	COL1A2
FOS	0	0.6373	0.705	0.432	0	localized	FOS
CALCA	0	0.632299	0.455	0.188	0	localized	CALCA
PTGER3	0	0.620739	0.644	0.306	0	localized	PTGER3
COL1A1	0	0.600371	0.792	0.492	0	localized	COL1A1
CCN1	0	0.594852	0.467	0.212	0	localized	CCN1
BDP1	0	0.585725	0.674	0.404	0	localized	BDP1
MSX1	0	0.575694	0.434	0.07	0	localized	MSX1
DEPRECATED-ENSG00000170345	0	0.572579	0.7	0.462	0	localized	DEPRECATED-ENSG00000170345
CCK	0	0.557848	0.519	0.151	0	localized	CCK
KIAA1217	0	0.553086	0.49	0.188	0	localized	KIAA1217
LOXHD1	0	0.543293	0.686	0.335	0	localized	LOXHD1
VIM	0	0.535392	0.914	0.656	0	localized	VIM
TNC	0	0.529299	0.553	0.219	0	localized	TNC
SPARC	0	0.528794	0.835	0.518	0	localized	SPARC
JUN	0	0.528488	0.507	0.243	0	localized	JUN
COL5A1	0	0.527694	0.701	0.364	0	localized	COL5A1
TIMP3	0	0.524394	0.634	0.243	0	localized	TIMP3
CLDN1	0	0.522296	0.463	0.261	0	localized	CLDN1
EGR1	0	0.520492	0.515	0.31	0	localized	EGR1
ANXA1	0	0.519697	0.461	0.186	0	localized	ANXA1
FOSB	0	0.519173	0.413	0.196	0	localized	FOSB
DKK2	0	0.511141	0.618	0.278	0	localized	DKK2
JUNB	0	0.508396	0.511	0.312	0	localized	JUNB
STEAP1	0	0.504513	0.704	0.409	0	localized	STEAP1
UGT3A2	0	0.49127	0.479	0.253	0	localized	UGT3A2
COL4A1	0	0.482444	0.579	0.286	0	localized	COL4A1
TAGLN	0	0.47848	0.51	0.219	0	localized	TAGLN
IGFBP7	0	0.473383	0.658	0.385	0	localized	IGFBP7
OAS1	0	0.470361	0.545	0.228	0	localized	OAS1
MYL9	0	0.468419	0.562	0.292	0	localized	MYL9
ANXA2	0	0.467154	0.722	0.397	0	localized	ANXA2
BGN	0	0.464228	0.614	0.332	0	localized	BGN
NPY1R	0	0.463647	0.651	0.229	0	localized	NPY1R
DUSP1	0	0.463003	0.433	0.189	0	localized	DUSP1
ZFP36L1	0	0.462156	0.669	0.421	0	localized	ZFP36L1
SOX4	0	0.460473	0.515	0.239	0	localized	SOX4
DEPRECATED-ENSG00000173698	0	0.460171	0.582	0.339	0	localized	DEPRECATED-ENSG00000173698
TIMP1	0	0.459871	0.818	0.52	0	localized	TIMP1
HLA-B	0	0.454047	0.555	0.331	0	localized	HLA-B
FSTL1	0	0.453181	0.694	0.392	0	localized	FSTL1
CCND2	0	0.451391	0.602	0.306	0	localized	CCND2
COL3A1	0	0.448747	0.769	0.467	0	localized	COL3A1
SELENOP	0	0.448441	0.656	0.321	0	localized	SELENOP
ADAMTS4	0	0.447537	0.477	0.234	0	localized	ADAMTS4
CPEB2	0	0.444057	0.567	0.301	0	localized	CPEB2
IGFBP5	0	0.443418	0.631	0.329	0	localized	IGFBP5
COL6A2	0	0.442519	0.656	0.423	0	localized	COL6A2
PPP1R1A	0	0.43922	0.666	0.32	0	localized	PPP1R1A
STARD13	0	0.438782	0.657	0.375	0	localized	STARD13
EMP3	0	0.437856	0.64	0.312	0	localized	EMP3
TFAP2B	0	0.436491	0.43	0.152	0	localized	TFAP2B
JAK1	0	0.435195	0.724	0.441	0	localized	JAK1
ACTA2	0	0.428577	0.57	0.298	0	localized	ACTA2
MXRA8	0	0.427312	0.618	0.275	0	localized	MXRA8
SERPINE1	0	0.426272	0.313	0.097	0	localized	SERPINE1
SYNPR	0	0.422891	0.268	0.013	0	localized	SYNPR
ARHGEF6	0	0.422744	0.343	0.083	0	localized	ARHGEF6
HLA-E	0	0.420184	0.543	0.262	0	localized	HLA-E
EGR2	0	0.420095	0.404	0.148	0	localized	EGR2
MDFI	0	0.413821	0.604	0.362	0	localized	MDFI
CRIP1	0	0.413672	0.591	0.329	0	localized	CRIP1
GSN	0	0.41195	0.585	0.337	0	localized	GSN
MYH9	0	0.410973	0.747	0.503	0	localized	MYH9
STMN4	0	0.410504	0.252	0.052	0	localized	STMN4
MMP14	0	0.410396	0.667	0.388	0	localized	MMP14
FAT4	0	0.410293	0.702	0.482	0	localized	FAT4
DEPRECATED-ENSG00000163132	0	0.409383	0.335	0.032	0	localized	DEPRECATED-ENSG00000163132
JUND	0	0.407682	0.62	0.422	0	localized	JUND
PDGFRB	0	0.407649	0.49	0.224	0	localized	PDGFRB
CCN2	0	0.404169	0.426	0.21	0	localized	CCN2
CRIP2	0	0.399256	0.613	0.345	0	localized	CRIP2
RHOB	0	0.397385	0.583	0.349	0	localized	RHOB
ADGRG2	0	0.394512	0.528	0.284	0	localized	ADGRG2
GRIK3	0	0.394438	0.305	0.046	0	localized	GRIK3
STEAP2	0	0.392381	0.589	0.329	0	localized	STEAP2
ACACB	0	0.392074	0.513	0.218	0	localized	ACACB
PCDH7	0	0.391536	0.356	0.051	0	localized	PCDH7
PLEC	0	0.391439	0.738	0.455	0	localized	PLEC
CYP4F22	0	0.388822	0.536	0.249	0	localized	CYP4F22
HSPG2	0	0.388604	0.577	0.314	0	localized	HSPG2
MAFB	0	0.388204	0.423	0.143	0	localized	MAFB
AHNAK	0	0.387235	0.5	0.209	0	localized	AHNAK
PRSS23	0	0.387011	0.4	0.151	0	localized	PRSS23
SYT4	0	0.382153	0.281	0.073	0	localized	SYT4
KLF6	0	0.380681	0.501	0.264	0	localized	KLF6
ID4	0	0.37523	0.369	0.131	0	localized	ID4
ABTB2	0	0.374904	0.487	0.212	0	localized	ABTB2
STEAP1B	0	0.37382	0.586	0.286	0	localized	STEAP1B
TSHZ3	0	0.370707	0.491	0.23	0	localized	TSHZ3
STAT6	0	0.36804	0.631	0.338	0	localized	STAT6
HLA-A	0	0.36757	0.346	0.136	0	localized	HLA-A
C1QL2	0	0.366884	0.443	0.205	0	localized	C1QL2
MMP2	0	0.364956	0.483	0.264	0	localized	MMP2
RFLNB	0	0.364347	0.359	0.077	0	localized	RFLNB
CDC42EP5	0	0.364295	0.52	0.246	0	localized	CDC42EP5
CITED2	0	0.363157	0.639	0.444	0	localized	CITED2
B2M	0	0.362864	0.903	0.787	0	localized	B2M
FCGRT	0	0.362693	0.951	0.764	0	localized	FCGRT
MT2A	0	0.362326	0.459	0.191	0	localized	MT2A
CST3	0	0.362013	0.562	0.357	0	localized	CST3
LTBP4	0	0.361907	0.779	0.565	0	localized	LTBP4
LMNA	0	0.361219	0.669	0.439	0	localized	LMNA
DEPRECATED-ENSG00000198300	0	0.361139	0.245	0.044	0	localized	DEPRECATED-ENSG00000198300
DLG2	0	0.359878	0.63	0.416	0	localized	DLG2
IGSF21	0	0.35928	0.396	0.149	0	localized	IGSF21
ATP1A1	0	0.358412	0.813	0.63	0	localized	ATP1A1
WWOX	0	0.357025	0.51	0.273	0	localized	WWOX
DBI	0	0.352703	0.781	0.585	0	localized	DBI
PKDCC	0	0.352457	0.408	0.134	0	localized	PKDCC
A2M	0	0.350585	0.407	0.173	0	localized	A2M
IGFBP4	0	0.349868	0.574	0.285	0	localized	IGFBP4
WNT5A	0	0.349232	0.474	0.203	0	localized	WNT5A
ERRFI1	0	0.348418	0.413	0.187	0	localized	ERRFI1
CDKN1A	0	0.345866	0.365	0.11	0	localized	CDKN1A
DEPRECATED-ENSG00000056998	0	0.343006	0.507	0.304	0	localized	DEPRECATED-ENSG00000056998
SOCS3	0	0.342328	0.285	0.071	0	localized	SOCS3
KRT17	0	0.341507	0.371	0.134	0	localized	KRT17
ACTN1	0	0.341024	0.493	0.227	0	localized	ACTN1
MMP9	0	0.341002	0.28	0.074	0	localized	MMP9
CLEC11A	0	0.339883	0.581	0.279	0	localized	CLEC11A
PRND	0	0.329449	0.239	0.03	0	localized	PRND
IQGAP1	0	0.328616	0.552	0.29	0	localized	IQGAP1
ALX4	0	0.325393	0.271	0.049	0	localized	ALX4
GNAI2	0	0.323142	0.661	0.438	0	localized	GNAI2
CAMK2N1	0	0.319295	0.351	0.134	0	localized	CAMK2N1
CAPNS1	0	0.317381	0.701	0.481	0	localized	CAPNS1
MSN	0	0.315772	0.506	0.258	0	localized	MSN
GRM2	0	0.3152	0.359	0.148	0	localized	GRM2
RHOC	0	0.314914	0.643	0.39	0	localized	RHOC
STAT3	0	0.314692	0.591	0.389	0	localized	STAT3
AFAP1	0	0.314472	0.51	0.258	0	localized	AFAP1
CLTC	0	0.313393	0.619	0.397	0	localized	CLTC
CAPRIN1	0	0.312146	0.765	0.604	0	localized	CAPRIN1
CAVIN1	0	0.312065	0.495	0.248	0	localized	CAVIN1
SYNE1	0	0.311966	0.365	0.168	0	localized	SYNE1
CDH11	0	0.311304	0.735	0.508	0	localized	CDH11
KDSR	0	0.309513	0.778	0.642	0	localized	KDSR
BST2	0	0.307892	0.282	0.081	0	localized	BST2
LMBRD1	0	0.306906	0.405	0.185	0	localized	LMBRD1
FREM1	0	0.305921	0.293	0.101	0	localized	FREM1
CDKL2	0	0.303543	0.313	0.079	0	localized	CDKL2
PDLIM7	0	0.302571	0.508	0.285	0	localized	PDLIM7
TENT5A	0	0.302528	0.382	0.151	0	localized	TENT5A
SHISA5	0	0.302504	0.506	0.256	0	localized	SHISA5
CALCB	0	0.300968	0.334	0.128	0	localized	CALCB
C6orf141	0	0.297873	0.336	0.109	0	localized	C6orf141
SLC2A3	0	0.296943	0.293	0.091	0	localized	SLC2A3
ITGB5	0	0.295892	0.392	0.167	0	localized	ITGB5
XAGE2	0	0.295743	0.19	0.004	0	localized	XAGE2
PCSK2	0	0.294705	0.293	0.072	0	localized	PCSK2
SLC7A8	0	0.293381	0.298	0.105	0	localized	SLC7A8
MAGED1	0	0.292831	0.825	0.681	0	localized	MAGED1
CLVS2	0	0.292697	0.303	0.114	0	localized	CLVS2
PDZD4	0	0.287107	0.387	0.149	0	localized	PDZD4
METRNL	0	0.280751	0.308	0.086	0	localized	METRNL
FLNA	0	0.280583	0.844	0.704	0	localized	FLNA
SYT6	0	0.277916	0.179	0.007	0	localized	SYT6
PLTP	0	0.277238	0.447	0.217	0	localized	PLTP
AGRN	0	0.275103	0.388	0.166	0	localized	AGRN
SPHKAP	0	0.274093	0.306	0.07	0	localized	SPHKAP
GJA1	0	0.256985	0.392	0.154	0	localized	GJA1
KCNMA1	0	0.25689	0.359	0.124	0	localized	KCNMA1
PHLDA1	0	0.254022	0.287	0.069	0	localized	PHLDA1
TNS2	0	0.25352	0.361	0.151	0	localized	TNS2
SLC35F2	0	0.252233	0.267	0.081	0	localized	SLC35F2
COL6A1	5.40309431368995e-308	0.376127	0.599	0.382	1.02480489847757e-303	localized	COL6A1
TAFA5	4.31896096903847e-307	0.314965	0.603	0.333	8.19177326997526e-303	localized	TAFA5
S1PR3	4.3513369441146e-307	0.289104	0.304	0.111	8.25318078190216e-303	localized	S1PR3
PTPN22	7.32174707269531e-306	0.288824	0.22	0.057	1.38871576727812e-301	localized	PTPN22
OLFML2B	2.71862265554604e-305	0.295996	0.35	0.14	5.15641159077418e-301	localized	OLFML2B
SLCO5A1	2.09772987308616e-304	0.33541	0.479	0.25	3.97876425028251e-300	localized	SLCO5A1
FBN1	9.84599805107616e-303	0.310725	0.559	0.32	1.86749045034762e-298	localized	FBN1
TGFB1	3.68954697373638e-302	0.289153	0.478	0.252	6.99796374508579e-298	localized	TGFB1
OLFM1	2.54631161910075e-301	0.368532	0.704	0.452	4.8295892479484e-297	localized	OLFM1
ATF3	6.58149195320551e-301	0.359475	0.253	0.08	1.24831157876449e-296	localized	ATF3
RCN3	1.61240044766604e-300	0.297063	0.716	0.426	3.05823992908819e-296	localized	RCN3
TIMP2	7.03120794512246e-298	0.304732	0.602	0.381	1.33360921095138e-293	localized	TIMP2
SMPD1	9.73925022063161e-297	0.281892	0.326	0.136	1.8472435893472e-292	localized	SMPD1
TAPBP	2.85536730049591e-296	0.279587	0.511	0.28	5.4157751588506e-292	localized	TAPBP
COL5A2	7.10176984643091e-296	0.316242	0.438	0.214	1.34699268677255e-291	localized	COL5A2
PNOC	2.58819559556406e-295	0.318408	0.192	0.037	4.90903058610635e-291	localized	PNOC
ARHGEF1	1.05794487051095e-294	0.327931	0.582	0.363	2.00660403589812e-290	localized	ARHGEF1
HTRA1	2.61660360846369e-294	0.286375	0.371	0.163	4.96291206417308e-290	localized	HTRA1
SCNN1G	2.29477729092752e-292	0.304669	0.423	0.186	4.35250408770223e-288	localized	SCNN1G
LMO3	2.66469031771088e-289	0.383608	0.491	0.289	5.05411812560223e-285	localized	LMO3
SERPINF1	2.66916754836297e-287	0.317212	0.624	0.433	5.06261008898005e-283	localized	SERPINF1
SLC17A7	5.06689592783183e-287	0.306252	0.41	0.205	9.61038150631863e-283	localized	SLC17A7
NFIC	7.27644050108512e-287	0.28651	0.614	0.409	1.38012246984081e-282	localized	NFIC
LMO2	2.50480268142321e-285	0.313368	0.518	0.314	4.7508592458554e-281	localized	LMO2
PAPPA	3.25701740343281e-283	0.27348	0.557	0.288	6.17758490909102e-279	localized	PAPPA
CTLA4	6.03863124601866e-283	0.272561	0.122	0.002	1.14534718843236e-278	localized	CTLA4
SLC3A2	1.76412219245974e-282	0.280049	0.568	0.351	3.34601056243838e-278	localized	SLC3A2
PLXND1	2.53210691085915e-282	0.291264	0.404	0.196	4.80264717782655e-278	localized	PLXND1
AEBP1	1.22348142456217e-281	0.338812	0.566	0.357	2.32057721796707e-277	localized	AEBP1
THBS2	5.8356383869528e-281	0.256981	0.285	0.097	1.10684553285334e-276	localized	THBS2
PMEPA1	2.82360967150817e-280	0.269194	0.497	0.279	5.35554046394955e-276	localized	PMEPA1
ZFP36	5.02104365361074e-279	0.344492	0.321	0.142	9.52341349780349e-275	localized	ZFP36
HOXD13	3.01358220783297e-278	0.314835	0.414	0.194	5.71586137359679e-274	localized	HOXD13
ARHGDIB	2.12900382240843e-277	0.273251	0.419	0.214	4.03808154996207e-273	localized	ARHGDIB
GTF2H2C	5.7994766634685e-277	0.301668	0.722	0.511	1.09998673876007e-272	localized	GTF2H2C
FABP7	8.21625043161149e-276	0.365758	0.12	0.003	1.55837621936375e-271	localized	FABP7
DNASE1L3	1.24687111089961e-275	0.282024	0.144	0.015	2.3649404360433e-271	localized	DNASE1L3
VCAN	1.17609917530333e-273	0.286393	0.372	0.165	2.23070730579783e-269	localized	VCAN
LUM	1.7752487615143e-273	0.264868	0.444	0.218	3.36711432596418e-269	localized	LUM
LIFR	1.29728512900277e-270	0.285303	0.445	0.241	2.46056070417956e-266	localized	LIFR
CYBA	1.55378538807089e-270	0.250148	0.473	0.245	2.94706474555407e-266	localized	CYBA
CTSZ	1.61263257845132e-269	0.319961	0.51	0.309	3.05868021154862e-265	localized	CTSZ
ZEB2	1.60892395897816e-268	0.290677	0.608	0.395	3.05164607299387e-264	localized	ZEB2
TGFB2	5.35100836386998e-268	0.258179	0.171	0.031	1.01492575637522e-263	localized	TGFB2
CTNND1	1.27759295814202e-267	0.277738	0.587	0.375	2.42321056370798e-263	localized	CTNND1
PHKA2	2.26944047405006e-266	0.280554	0.495	0.29	4.30444774713074e-262	localized	PHKA2
BTG2	2.33541550429959e-266	0.384488	0.364	0.194	4.42958258700502e-262	localized	BTG2
STAT2	2.39291806665056e-259	0.251357	0.487	0.279	4.53864769701613e-255	localized	STAT2
GYG2	7.6133227456878e-259	0.306636	0.47	0.279	1.44401892517461e-254	localized	GYG2
MFSD11	2.07366603591848e-258	0.347189	0.523	0.332	3.93312237032658e-254	localized	MFSD11
ARPC2	8.28051630849519e-257	0.258116	0.719	0.551	1.57056552823228e-252	localized	ARPC2
ARID5B	7.80809989536649e-256	0.276484	0.376	0.196	1.48096230715416e-251	localized	ARID5B
TLN1	1.98065492050535e-255	0.257936	0.577	0.363	3.75670818772249e-251	localized	TLN1
ETS2	4.1016399437711e-254	0.262752	0.405	0.216	7.77958048135065e-250	localized	ETS2
SNX18	9.89212679083828e-253	0.272466	0.477	0.262	1.8762396884183e-248	localized	SNX18
PADI2	2.7759478189563e-251	0.311143	0.344	0.153	5.26514022821441e-247	localized	PADI2
LAMA4	1.81977181382395e-250	0.277754	0.371	0.181	3.45156119927988e-246	localized	LAMA4
HS3ST4	7.86409554124997e-250	0.290374	0.597	0.408	1.49158300130888e-245	localized	HS3ST4
ZYX	2.65226254315743e-244	0.267884	0.561	0.341	5.03054636560669e-240	localized	ZYX
CTSK	7.42850079638349e-244	0.270081	0.434	0.232	1.40896374605006e-239	localized	CTSK
CHD3	1.56422271570039e-242	0.293072	0.818	0.596	2.96686122486893e-238	localized	CHD3
CADPS2	1.3212071093771e-239	0.271359	0.413	0.222	2.50593352435555e-235	localized	CADPS2
FOXO3	1.78899782232622e-237	0.265697	0.518	0.3	3.39319216960614e-233	localized	FOXO3
MAPT	2.66264574921287e-237	0.289928	0.576	0.346	5.05024019253205e-233	localized	MAPT
TUBA1A	4.72481929759231e-235	0.262552	0.611	0.425	8.96156476174334e-231	localized	TUBA1A
JAKMIP2	6.16336766421073e-235	0.285561	0.642	0.372	1.16900594487085e-230	localized	JAKMIP2
CTNNB1	4.60060440433915e-231	0.255156	0.667	0.466	8.72596637371006e-227	localized	CTNNB1
LENG8	2.16613698503101e-230	0.266907	0.756	0.548	4.10851201950831e-226	localized	LENG8
PRKCB	5.20310597477754e-229	0.264873	0.576	0.355	9.86873110236057e-225	localized	PRKCB
COL18A1	5.493917334209e-229	0.253931	0.299	0.132	1.04203130077942e-224	localized	COL18A1
ITGB1	4.7404969885369e-226	0.264268	0.656	0.481	8.99130063815793e-222	localized	ITGB1
GAS1	7.45037944964839e-226	0.26123	0.711	0.517	1.41311347021481e-221	localized	GAS1
COL4A2	1.02517281430426e-218	0.257802	0.427	0.236	1.94444527689089e-214	localized	COL4A2
NUMA1	2.23707287456274e-215	0.250877	0.657	0.478	4.24305612118315e-211	localized	NUMA1
IFITM3	1.11745155595391e-213	0.265952	0.738	0.547	2.11947036617777e-209	localized	IFITM3
KLF2	5.40607598204552e-211	0.292099	0.319	0.163	1.02537043151457e-206	localized	KLF2
CTXN1	1.45616874427214e-209	0.255206	0.475	0.308	2.76191525726097e-205	localized	CTXN1
CD248	7.97101743426168e-208	0.251653	0.444	0.264	1.51186287675641e-203	localized	CD248
MYO10	1.91951211361653e-206	0.264953	0.692	0.462	3.64073862589647e-202	localized	MYO10
ISYNA1	2.37260234716482e-205	0.250397	0.612	0.448	4.50011487186751e-201	localized	ISYNA1
FAM43A	1.70190754193634e-203	0.262342	0.39	0.226	3.22800803479065e-199	localized	FAM43A
HERC4	9.05598385125548e-202	0.273896	0.623	0.458	1.71764845706763e-197	localized	HERC4
OLFML3	1.66799041875405e-197	0.250724	0.432	0.25	3.16367742725081e-193	localized	OLFML3
RNF141	1.07394707684585e-195	0.258274	0.619	0.412	2.03695542065352e-191	localized	RNF141
HLA-DRA	3.00828718766603e-192	0.279567	0.347	0.189	5.70581830884616e-188	localized	HLA-DRA
SRSF2	4.78105368088875e-192	0.272767	0.632	0.466	9.0682245165417e-188	localized	SRSF2
CDC37L1	3.55199058284573e-191	0.254172	0.38	0.23	6.73706053848349e-187	localized	CDC37L1
IER2	1.27236011903244e-190	0.257037	0.479	0.323	2.41328543776883e-186	localized	IER2
CD74	3.82790191173525e-174	0.276122	0.447	0.282	7.26038155598824e-170	localized	CD74
ACE	2.12695700411655e-162	0.280878	0.229	0.109	4.03419934970787e-158	localized	ACE
NR4A1	8.86915762858721e-162	0.33669	0.431	0.308	1.68221312741414e-157	localized	NR4A1
DHRS3	1.10346277555513e-155	0.267108	0.28	0.154	2.09293784639542e-151	localized	DHRS3
SLC17A8	4.42677734647694e-155	0.260938	0.234	0.116	8.39626859306281e-151	localized	SLC17A8
CYP26B1	4.64621363407858e-153	0.258046	0.597	0.419	8.81247339975684e-149	localized	CYP26B1
APOD	3.12615458103997e-138	0.325575	0.258	0.146	5.9293773938585e-134	localized	APOD
CIRBP	2.15138066468603e-122	0.252506	0.879	0.676	4.08052370670999e-118	localized	CIRBP
TRDC	0	0.580173	0.218	0.036	0	metastatic	TRDC
TBC1D4	0	0.570969	0.43	0.208	0	metastatic	TBC1D4
FH	0	0.538282	0.442	0.244	0	metastatic	FH
SOX1	0	0.507003	0.408	0.195	0	metastatic	SOX1
MTSS1	0	0.367602	0.333	0.152	0	metastatic	MTSS1
NETO1	0	0.343946	0.199	0.041	0	metastatic	NETO1
TRDJ3	0	0.307293	0.139	0.006	0	metastatic	TRDJ3
MROH2A	0	0.297787	0.276	0.065	0	metastatic	MROH2A
TRDJ1	0	0.296901	0.138	0.008	0	metastatic	TRDJ1
TTN	0	0.276507	0.116	0.007	0	metastatic	TTN
IGF2BP1	8.76907911794873e-283	0.350891	0.656	0.515	1.66323123630134e-278	metastatic	IGF2BP1
IGFBP2	3.81251839067767e-260	0.351541	0.605	0.459	7.23120363159834e-256	metastatic	IGFBP2
GNA14	2.81527266012792e-253	0.265257	0.214	0.077	5.33972765446462e-249	metastatic	GNA14
GSTM1	3.18071094317706e-251	0.290377	0.245	0.107	6.03285444592392e-247	metastatic	GSTM1
CHD1L	4.73041435561449e-247	0.372832	0.515	0.391	8.97217690829401e-243	metastatic	CHD1L
PRAME	1.01783933540498e-241	0.400391	0.204	0.078	1.93053586746262e-237	metastatic	PRAME
TNNT3	1.1690640182211e-232	0.316196	0.143	0.036	2.21736372335996e-228	metastatic	TNNT3
HIST2H2BF	2.15518742661965e-212	0.297578	0.703	0.66	4.08774399206949e-208	metastatic	HIST2H2BF
HOXB3	5.10798027900684e-211	0.265222	0.312	0.168	9.68830619519228e-207	metastatic	HOXB3
FAM72D	1.02666184129829e-210	0.282244	0.281	0.144	1.94726951439047e-206	metastatic	FAM72D
HMGA1	6.54502705148167e-206	0.353291	0.409	0.278	1.24139528085453e-201	metastatic	HMGA1
HIST2H3D	8.49279561439991e-199	0.38037	0.563	0.494	1.61082854418323e-194	metastatic	HIST2H3D
GALNT2	2.30603088631692e-189	0.340283	0.559	0.494	4.37384878207731e-185	metastatic	GALNT2
PAX3	1.45656498690615e-184	0.328255	0.324	0.19	2.76266681066489e-180	metastatic	PAX3
HIST2H2AC	9.11293844859952e-179	0.326471	0.596	0.558	1.72845103554587e-174	metastatic	HIST2H2AC
PRRX1	1.67294253060952e-164	0.310561	0.54	0.463	3.17307009780709e-160	metastatic	PRRX1
ODC1	2.72296721366848e-156	0.257666	0.595	0.53	5.164651914165e-152	metastatic	ODC1
GSTM4	1.4142344324371e-152	0.319377	0.329	0.23	2.68237844800344e-148	metastatic	GSTM4
SGK1	4.93489368517981e-148	0.287318	0.357	0.245	9.36001285268055e-144	metastatic	SGK1
UCHL1	1.24299929651302e-147	0.36626	0.393	0.303	2.35759676569625e-143	metastatic	UCHL1
CACYBP	1.44447003553647e-147	0.298518	0.508	0.436	2.73972631640202e-143	metastatic	CACYBP
SCG2	5.0012134516307e-137	0.323502	0.498	0.413	9.48580155370795e-133	metastatic	SCG2
DNAJB1	7.11542461474452e-93	0.276608	0.439	0.369	1.34958258667859e-88	metastatic	DNAJB1
DPY19L2	1.10140414168721e-92	0.3215	0.282	0.2	2.08903323553812e-88	metastatic	DPY19L2
SMS	9.7163156527504e-87	0.271734	0.404	0.34	1.84289358985717e-82	metastatic	SMS
CASK	3.88471028524172e-78	0.263744	0.364	0.295	7.36812999801797e-74	metastatic	CASK
TWIST1	1.13375436128302e-65	0.272224	0.457	0.433	2.15039189704551e-61	metastatic	TWIST1
