## Supplementary material for "Tumor-associated stroma shapes the spatial tumor immune microenvironment of primary Ewing sarcomas": Table 3

### Sheet: Sheet1
Table 3: Gene composites for Ewing sarcoma and Immune cells
Ewing sarcoma	Macrophage	M1	M2	T Cells	MyCaf	iCAF
NKX2-2	CD14	CD14	CD14	BCL11B	MYL9	C3
CD99	CD68	CD68	CD68	CD2	CALD1	DUSP1
CAV1	CD163	CD163	CD163	CD28	MMP11	FBLN1
CCND1	CSF1R	CSF1R	CSF1R	CD3D	HOPX	LMNA
HES1	FCGR3A	FCGR3A	FCGR3A	CD3E	BGN	CLU
KSDSR		IL23	IL4R	CD3G	IGFBP7	CCDC80
PAPPA		TNF	CCL4	CD6	TPM2	MYC
		CXCL9	CCL13	CD96	CTHRC1	EFEMP1
		CXCL10	CCL20	GIMAP5	ACTA2	HAS1
		CXCL11	CCL17	ITM2A	TAGLN	NR4A1
		CD86	CCL18	LCK	INHBA	CFD
		IL1A	CCL22	NCALD	COL10A1	ANXA1
		IL1B	CCL24	PRKCQ	TPM1	CXCL12
		IL6	LYVE1	SH2D1A	POSTN	FGF7
		CCL5	VEGFA	SKAP1	GRP	KLF4
		IRF5	VEGFB	TRA	CST1	EMP1
		IRF1	VEGFC	TRAC		GPRC5A
		CD40	VEGFD	TRAT1		SRPX
		IDO1	EGF	TRBC1		MT2A
		KYNU	CTSA			MEDAG
		CCR7	CTSB			IGF1
			CTSC			MGST1
			CTSD			MCL1
			TGFB1			CEBPD
			TGFB2			S100A10
			TGFB3			UAP1
			MMP14			TNXB
			MMP19			CEBPB
			MMP9			PNRC1
			CLEC7A			SOCS3
			WNT7B			PTGDS
			FASL			FOSB
			TNFSF12			NFKBIA
			TNFSF8			CXCL2
			CD276			THBS1
			VTCN1			CCL2
			MSR1			OGN
			FN1			GSN
			IRF4			DPT
						PLA2G2A
						NAMPT
						ITM2A
						RGCC
						JUND
						NNMT
						ZFP36
						PIM1
						CPE
						GFPT2
						SOD2
						KDM6B
						FSTL1
						FBLN2
						NR4A3
						MFAP5
						ABL2
						SGK1
						CILP
						UGDH
						FBLN5
						ADAMTS1
						ADH1B
						WISP2
						GPX3
						S100A4
						IL6
						HAS2
						PLAC9
						IGFBP6
						FBN1
						BDKRB1
						TPPP3
						RASD1
						MT1A
						CXCL14
						PI16
						APOE
						IL8
						ARC
						PTX3
						TNFAIP6
						MT1E
						MT1X
						CXCL1

### Sheet: References
M1/M2	T cells	CAFS	Macrophage
https://doi.org/10.1016/j.cell.2021.01.010	Estimation of immune cell content in tumor using single-cell RNA-seq reference data	PMID: 31197017	Estimation of immune cell content in tumor using single-cell RNA-seq reference data
