## Supplementary material for "Tumor-associated stroma shapes the spatial tumor immune microenvironment of primary Ewing sarcomas": Table 4

### Sheet: Sheet1
	Table 4: Cibersort immune cell proportions
	CellType	Median
16	T.cells.CD4.memory.resting	0.271868	27.1868
6	Macrophages.M0	0.212028	21.2028
8	Macrophages.M2	0.138068	13.8068
9	Mast.cells.activated	0.125506	12.5506
17	T.cells.CD4.naive	0.120096	12.0096
2	B.cells.naive	0.0847196	8.47196
5	Eosinophils	0.0753871	7.53871
18	T.cells.CD8	0.0683556	6.83556
13	NK.cells.resting	0.0653357	6.53357
15	Plasma.cells	0.0636763	6.36763
14	Neutrophils	0.0615796	6.15796
19	T.cells.follicular.helper	0.0584506	5.84506
12	NK.cells.activated	0.0576325	5.76325
11	Monocytes	0.0543209	5.43209
4	Dendritic.cells.resting	0.0447226	4.47226
1	B.cells.memory	0.0385351	3.85351
20	T.cells.gamma.delta	0.0302755	3.02755
21	T.cells.regulatory..Tregs.	0.0249564	2.49564
7	Macrophages.M1	0.0132084	1.32084
3	Dendritic.cells.activated	0.0119345	1.19345
10	Mast.cells.resting	0.00894389	0.894389

### Sheet: Sheet2
		Median	Mean
16	T.cells.CD4.memory.resting	0.271868	0.262511
6	Macrophages.M0	0.212028	0.188517
8	Macrophages.M2	0.138068	0.161816
20	T.cells.gamma.delta	0.0302755	0.145647
9	Mast.cells.activated	0.125506	0.140154
17	T.cells.CD4.naive	0.120096	0.112659
2	B.cells.naive	0.0847196	0.0954657
18	T.cells.CD8	0.0683556	0.0854854
13	NK.cells.resting	0.0653357	0.082981
5	Eosinophils	0.0753871	0.0753871
1	B.cells.memory	0.0385351	0.0733464
19	T.cells.follicular.helper	0.0584506	0.0719405
15	Plasma.cells	0.0636763	0.066592
12	NK.cells.activated	0.0576325	0.0636535
14	Neutrophils	0.0615796	0.0615795
11	Monocytes	0.0543209	0.0519897
21	T.cells.regulatory..Tregs.	0.0249564	0.0373585
4	Dendritic.cells.resting	0.0447226	0.0356963
10	Mast.cells.resting	0.00894389	0.0276698
3	Dendritic.cells.activated	0.0119345	0.0141519
7	Macrophages.M1	0.0132084	0.0124881
	CellType
